# PGM3 inhibition Shows cooperative Effects With Erastin inducing Pancreatic cancer cell death via activation of the Unfolded Protein Response

**DOI:** 10.1101/2023.03.19.533311

**Authors:** Barbara Zerbato, Maximilian Gobbi, Tobias Ludwig, Virginia Brancato, Alex Pessina, Luca Brambilla, Andre Wegner, Ferdinando Chiaradonna

**Affiliations:** Tumor Biochemistry, Biotechnology and Biosciences, University of Milano Bicocca, Milan, Italy; Pathometabolism, Department of Bioinformatics and Biochemistry, Braunschweig Integrated Centre of Systems Biology (BRICS), Technische Universität Braunschweig, Braunschweig, Germany.; Center for Genomic Science IIT@SEMM, Italian Institute of Technology, Milan, Italy

**Keywords:** Hexosamine Biosynthetic Pathway_1_, Unfolded Protein Response_2_, Pancreatic cancer cells_3_, Cell Death_4_, Erastin_5_, Ferroptosis_6_.

## Abstract

Pancreatic ductal adenocarcinoma (PDAC) is a highly aggressive cancer with a poor patient prognosis. Remarkably, PDAC is one of the most aggressive and deadly tumor types and is notorious for its resistance to all types of treatment. PDAC resistance is frequently associated with a wide metabolic rewiring and in particular of the glycolytic branch named Hexosamine Biosynthetic Pathway (HBP). Here we show the effect of the combined treatment between an HBP’s Phosphoglucomutase 3 (PGM3) enzyme inhibitor, named FR054, and erastin (ERA), a recognized ferroptosis inducer, on PDAC cell growth and survival. Noteworthy, the combined treatment applied to PDAC cell lines induces a significant decrease in cell proliferation and a concurrent enhancement of cell death. Furthermore, we show that this combined treatment induces Unfolded Protein Response (UPR), NFE2 Like BZIP Transcription Factor 2 (NRF2) activation, a change in cellular redox state, a greater sensitivity to oxidative stress, a major dependence on glutamine metabolism, and finally ferroptosis cell death. Our study discloses that HBP inhibition enhances, through UPR activation, the ERA effect and therefore might be a novel anticancer mechanism to be exploited as PDAC therapy.
