## Supplementary Table 2 for "PGM3 inhibition Shows cooperative Effects With Erastin inducing Pancreatic cancer cell death via activation of the Unfolded Protein Response"

### Sheet: Sheet1
Rank	TF	FET p-value	Library	Overlapping_Genes
1	CEBPB	1.133e-06	ReMap--ChIP-seq	TES,TMEM88,IER5,JUNB,IER2,IER3,GABARAPL1,DDIT3,DDIT4,MRPL18,HMOX1,NR1D1,EIF1,CDKN1A,BTG1,TINAGL1,ADM,DUSP1,FOS,SLC7A5,RARA,HSPA1L,GSR,ASPRV1,FOSB,HSPA1B,HSPA1A,SAT1,BEST1,SESN2,UBALD2,MALAT1,FTL,DLX2,SPATA2,AKIRIN2,ADAMTSL4-AS1,MIR616,BCL6,VPS37B,LINC00324,CEBPB,DNAJB1,LRRC8A,LINC01564,ALOXE3,SLC25A25,KLF5,PTPN6,LINC01554,KLHDC7B,FTH1,OVOL1,LUCAT1,TRIB3,HIST1H3J,PPL,HIST1H3B,HIST1H3C,SNHG1,PPP1R2…
2	NFE2L2	1.343e-06	ReMap--ChIP-seq	MT-TW,TMEM88,MIR22HG,JUNB,IER2,IER3,SERPINF2,CLDN6,DDIT3,DDIT4,MT-TI,CRABP2,DEDD2,CRACR2B,NR1D1,EIF1,FOSL1,RNF225,FERMT3,ADM,MMP25,DUSP1,SPHK1,FOS,SLC17A7,HSPA1L,GSR,FOSB,HSPA1B,HSPA1A,BEST2,BEST1,UBALD2,MALAT1,SQSTM1,FTL,LSMEM2,SPATA2,ADAMTSL4-AS1,MIR616,BCL6,MAFG,SRXN1,LINC00324,PPP1R15A,CEBPB,DNAJB1,ALOXE3,SLC25A25,SEMA4A,PTPN6,RINL,FTH1,TBC1D10C,ARL6IP4,BOLA1,JMJD6,TRIB3,NUMBL,SNHG17,APOE,HIS…
3	ZNF175	4.12E-9	ReMap--ChIP-seq	PNMT,TMEM88,MIR22HG,JUNB,IER2,IER3,SERPINF2,CLDN6,DDIT3,DDIT4,ATF4,CRACR2B,HMOX1,NR1D1,ELL2,EIF1,FOSL1,CDKN1A,ADM,BRD2,DUSP1,SPHK1,SLC7A5,MEF2D,HSPA1L,FOSB,HSPA1B,HSPA1A,BEST2,BEST1,SESN2,CISH,UBALD2,PGF,MALAT1,SQSTM1,FTL,LSMEM2,DLX2,SEMA7A,ADAMTSL4-AS1,MIR616,BCL6,MAFG,MAFF,SRXN1,LINC00324,CEBPA,CEBPB,DNAJB1,ZNF503,ALOXE3,SLC25A25,GZMM,PTPN6,LINC01554,KLHDC7B,RASSF1,FTH1,TRIB3,RRAD,APOE,HIST1H3B…
4	JUND	1.641e-05	ReMap--ChIP-seq	MIR425,TMEM88,MIR22HG,IER5,JUNB,IER2,IER3,SERPINF2,CLDN6,DDIT3,DDIT4,ATF4,CRABP2,DEDD2,CRACR2B,NR1D1,EIF1,FOSL1,RNF225,MIR222,CDKN1A,ADM,MMP25,BRD2,DUSP1,SLC7A5,RARA,EPCAM,MEF2D,FOSB,HSPA1B,UCKL1-AS1,BEST1,SESN2,PHLDA2,MALAT1,SQSTM1,FTL,LSMEM2,ADAMTSL4-AS1,MIR616,MAFG,MAFF,LINC00324,PPP1R15A,CEBPB,DNAJB1,ALOXE3,SLC25A25,SEMA4A,PTPN6,RASSF1,FTH1,JMJD6,TRIB3,HIST1H3J,APOE,HIST1H3B,HIST1H3C,SNHG1,GA…
5	NR3C1	1.693e-05	ReMap--ChIP-seq	MT-TW,TMEM88,IER5,JUNB,IER2,IER3,CLDN6,DDIT4,MT-TI,HPD,CRACR2B,AFMID,S100A14,NR1D1,EIF1,FOSL1,RNF225,CDKN1A,ADM,DUSP5,DUSP1,FOS,SLC7A5,RARA,MEF2D,GSR,FOSB,BEST2,SAT1,BEST1,PHYHD1,UBALD2,MALAT1,FTL,ATG101,BAG3,ADAMTSL4-AS1,MAFF,VPS37B,LURAP1L-AS1,LINC00324,DNAJB1,LRRC8A,ALOXE3,SLC25A25,TXNRD1,PTPN6,LINC01554,RINL,FTH1,ARRDC2,BOLA1,TRIB3,HIST1H3J,CD79A,HIST1H3B,HIST1H3C,SNHG1,GADD45B,HIST1H4K,HIST1…
6	ATF3	1.747e-05	ReMap--ChIP-seq	MT-TW,MIR425,TMEM88,MIR22HG,JUNB,IER2,CLDN6,DDIT3,DDIT4,MT-TI,CRABP2,CDCA5,DEDD2,CRACR2B,HMOX1,S100A14,NR1D1,EIF1,FOSL1,CDKN1A,ADM,MMP25,DUSP1,FOS,SLC7A5,CKS2,RARA,SLC17A7,MEF2D,FOSB,BEST2,BEST1,SESN2,MALAT1,TSSK4,SQSTM1,FTL,LSMEM2,ADAMTSL4-AS1,MIR616,BCL6,MAFG,MAFF,EFCAB12,VPS37B,LINC00324,PPP1R15A,CEBPB,LRRC8A,ALOXE3,SLC25A25,PTPN6,RASSF1,RINL,FTH1,TBC1D10C,JMJD6,TRIB3,APOE,HIST1H3B,HIST1H3C,SN…
7	TBP	1.747e-05	ReMap--ChIP-seq	ZNF296,MT-TW,MIR425,TMEM88,JUNB,IER2,IER3,CLDN6,DDIT3,DDIT4,MT-TI,ATF4,CRABP2,DEDD2,CRACR2B,S100A14,NR1D1,FOSL1,RNF225,FERMT3,ADM,ING1,MMP25,DUSP1,FOS,SLC17A7,MEF2D,HSPA1L,FOSB,HSPA1B,HSPA1A,UCKL1-AS1,BEST2,BEST1,MALAT1,TSSK4,SQSTM1,FTL,LSMEM2,ADAMTSL4-AS1,MIR616,MAFG,SERINC4,LINC00324,CEBPB,DNAJB1,ALOXE3,SLC25A25,GZMM,PTPN6,KLHDC7B,RASSF1,FRAT1,FTH1,TBC1D10C,BOLA1,TRIB3,HIST1H3J,HIST1H3B,HIST1H3…
8	ATF1	2.803e-05	ReMap--ChIP-seq	PNMT,MIR425,SNORA38,MIR22HG,JUNB,IER2,CLDN6,DDIT4,CRABP2,CDCA5,DEDD2,CRACR2B,DNAH17,EIF1,FOSL1,RNF225,TNFSF9,CPEB4,BRD2,DUSP1,TEX14,FOS,CKS2,SLC17A7,MEF2D,HSPA1L,FOSB,HSPA1B,HSPA1A,SESN2,CISH,MALAT1,TSSK4,FTL,LSMEM2,ZNF547,MAFG,VPS37B,LINC00324,PPP1R15A,CEBPB,GZMM,PTPN6,RASSF1,RINL,TRIB3,HIST1H3J,STXBP2,KCNN1,APOE,HIST1H3B,HIST1H3C,SNHG1,HIST1H4K,GADD45A,SNHG7,HIST1H4H,HIST1H4C,HIST1H4E,CSRNP1,ZF…
9	CUX1	2.891e-05	ReMap--ChIP-seq	PNMT,TMEM88,MIR22HG,JUNB,IER2,IER3,SERPINF2,CLDN6,DDIT3,DDIT4,ATF4,CDCA5,CRACR2B,NR1D1,EIF1,FOSL1,SNAI1,FNDC11,CDKN1A,ADM,MMP25,BRD2,DUSP1,GPR35,SPHK1,FOS,SLC7A5,CHRNE,AOC3,AOC2,HSPA1L,FOSB,HSPA1B,HSPA1A,UCKL1-AS1,BEST2,BEST1,MALAT1,SQSTM1,FTL,DLX2,SPATA2,AKIRIN2,ADAMTSL4-AS1,MIR616,MAFG,TRIM72,SRXN1,LINC00324,CEBPA,CEBPB,DNAJB1,ZNF503,ALOXE3,ADRM1,GZMM,PTPN6,RASSF1,FTH1,TRIB3,PPL,CD79A,HIST1H3B,…
10	MAFF	3.267e-05	ReMap--ChIP-seq	MIR425,TMEM88,MIR22HG,IER5,JUNB,IER2,IER3,CLDN6,DDIT4,ATF3,HMOX1,S100A14,NR1D1,EIF1,FOSL1,CPEB4,FERMT3,ADM,BRD2,DUSP1,FOS,RARA,EGLN3,HSPA1L,FOSB,HSPA1B,HSPA1A,SESN2,PHLDA2,MALAT1,TSSK4,FTL,LSMEM2,SPATA2,ATG101,BAG1,MAFG,LINC00324,SMIM24,CEBPB,DNAJB1,ALOXE3,SLC25A25,SEMA4A,PTPN6,LINC01554,FRAT1,TBC1D10C,ARRDC3,BOLA1,TRIB3,NUMBL,PPL,SNHG17,HIST1H3B,HIST1H3C,SNHG1,GADD45B,HIST1H4K,GADD45A,IFFO1,HIST…
11	BACH1	0.0001079	ReMap--ChIP-seq	MT-TW,MIR425,TMEM88,MIR22HG,JUNB,IER2,IER3,GABARAPL1,SERPINF2,DDIT4,MT-TI,CRACR2B,HMOX1,EIF1,FOSL1,RNF225,TNFSF9,CDKN1A,ADM,DUSP4,BRD2,DUSP2,SPHK1,PLEKHO2,HSPA1L,HSPA1B,HSPA1A,BEST1,PHLDA2,MALAT1,SQSTM1,FTL,LSMEM2,SPATA2,AKIRIN2,FBXO30,MAFG,MAFF,SRXN1,PPP1R15A,CEBPA,ZNF503,SLC25A25,SEMA4A,MAP1LC3B2,FOXJ1,PTPN6,RASSF1,FTH1,TBC1D10C,IFRD1,LUCAT1,TRIB3,NUMBL,TXN,HIST1H3B,HIST1H3C,SNHG1,GADD45B,TNFSF…
12	JUN	0.0001079	ReMap--ChIP-seq	MT-TW,TMEM88,IER5,JUNB,IER2,IER3,CLDN6,DDIT3,DDIT4,MT-TI,ATF3,DEDD2,CRACR2B,DNAH17,NR1D1,FOSL1,SNAI1,CDKN1A,ADM,LETM2,MMP25,DUSP5,DUSP1,RARA,EPCAM,MEF2D,FOSB,RNF19B,SAT1,BEST1,MALAT1,SQSTM1,FTL,LSMEM2,LSMEM1,SLC9A1,AKIRIN2,ADAMTSL4-AS1,MAFG,MAFF,UPP1,VPS37B,PPP1R15A,CEBPB,DNAJB1,LRRC8A,ALOXE3,SLC25A25,SEMA4A,MAP1LC3B2,LINC01554,RASSF1,FTH1,FAM53C,LUCAT1,TRIB3,NUMBL,PPL,SNHG17,HIST1H3B,HIST1H3C,SN…
13	STAT3	0.0001143	ReMap--ChIP-seq	TMEM88,IER5,JUNB,IER2,IER3,CLDN6,DDIT4,DEDD2,CRACR2B,ZNF263,NR1D1,EIF1,FOSL1,RNF225,FNDC11,FERMT3,CDKN1A,BTG1,ADM,ING1,DUSP1,FOS,MEF2D,FOSB,UCKL1-AS1,BEST2,SAT1,BEST1,UBALD2,MALAT1,TSSK4,SQSTM1,FTL,NATD1,ADAMTSL4-AS1,BCL6,VPS37B,LINC00324,PPP1R15A,DNAJB1,ALOXE3,SEMA4A,PTPN6,NECTIN4,LINC01554,KLHDC7B,FTH1,TBC1D10C,KRT5,OVOL3,TRIB3,HIST1H3J,CD79A,KCNN1,FAM43A,CD14,HIST1H3B,HIST1H3C,SNHG1,GADD45B,HI…
14	NR1H2	0.0001603	ReMap--ChIP-seq	MIR425,TMEM88,JUNB,IER2,CLDN6,DDIT3,DDIT4,ATF4,DEDD2,HSPH1,CRACR2B,NR1D1,EIF1,FOSL1,RNF223,FNDC11,BTG1,TINAGL1,ADM,DUSP5,DUSP1,FOS,RARA,FOSB,BEST2,BEST1,MALAT1,SQSTM1,FTL,LSMEM2,ZG16B,ADAMTSL4-AS1,MIR616,MAFG,PIWIL4,LINC00324,CEBPB,ALOXE3,SLC25A25,SEMA4A,ADRM1,KLF5,PTPN6,FRAT1,FTH1,TBC1D10C,CHAC1,LINC01186,BOLA1,TRIB3,HIST1H3J,CD79A,HIST1H3B,HIST1H3C,SNHG1,PPP1R27,HIST1H4K,GADD45A,ID2,HIST1H4H,HI…
15	ZBED1	0.0001603	ReMap--ChIP-seq	MT-TW,MIR425,SNORA38,IER5,JUNB,IER2,IER3,CLDN6,DDIT3,DDIT4,MT-TI,HOXB1,ATF4,MRPL18,CDCA5,GATA2,CRACR2B,AFMID,EIF1,FOSL1,RNF225,TNFSF9,FERMT3,CDKN1A,BTG1,PYGM,BRD2,DUSP2,CKS2,HSPA1L,FOSB,HSPA1B,HSPA1A,UBALD2,MSH4,MALAT1,SQSTM1,FTL,ADAMTSL4-AS1,MIR616,MAFG,PPP1R15A,DNAJB1,PTPN6,KLHDC7B,TBC1D10C,ARRDC3,BOLA1,JMJD6,HIST1H3J,CD79A,HIST1H3B,HIST1H3C,EGR1,SNHG1,HIST1H4K,SNHG7,IFFO1,HIST1H4H,HIST1H4C,HIS…
INPUT: 700 unique genes
Fold change>Log2 FC: 2
FET: Fisher's Exact Test
