## Supplementary Table 3 for "PGM3 inhibition Shows cooperative Effects With Erastin inducing Pancreatic cancer cell death via activation of the Unfolded Protein Response"

### Sheet: Sheet1
Rank	TF	Score	Overlapping Genes
1	TBXT	0.6143	FTH1P10,NQO1,FTH1P23,SRXN1,TRIM16L,AKR1C1,TXNRD1,OSGIN1,AKR1C3,SLC7A11,CYP4F11,ALDH3A1,UCHL1,AKR1B10,ME1
2	ZNF814	0.6223	PANX2,ZNF285,MMP24,WFIKKN1,GRIN2C,ASIC3
3	MAFG	0.7123	NQO1,SRXN1,GDF15,TXNRD1,OSGIN1,SLC7A11,GCLC,FTH1,DDIT3,NEURL1,HMOX1,TRIB3,GCLM,SQSTM1,FTL
4	NFE2L2	0.001229	SRXN1,OSGIN1,SLC7A11,GCLC,UCHL1,FTH1,ME1,CYP1B1,MSC,GCLM,SQSTM1,FTL
5	SLC2A4RG	0.001245	GCKR,MAP7D2,OSGIN1,HRG,KIAA0319,HGFAC
6	ZNF746	0.001425	SRXN1,GDF15,TXNRD1,OSGIN1,SLC7A11,GCLC,FTH1,DDIT3,CYP1B1,HMOX1,TRIB3,GPAT3,GCLM,SQSTM1
7	NR0B1	0.001843	FTH1P10,AKR1B10,FTH1P23,SRXN1,TUSC3,AKR1C1,NEURL1,PDK4,AKR1C3,GCLM,KIAA0319
8	MESP2	0.001867	NECAB2,UCHL1,MAP7D2,PHF24,NRCAM,RIMKLA
9	NR1H3	0.002457	TM4SF19,SRXN1,AIFM2,FTH1,OSGIN1,CYP1B1,HMOX1,SLC26A11,MSC,FTL
10	ARID3C	0.002489	GCKR,CYP4F3,OSGIN1,CYP4F11,HRG,HGFAC
11	ZNF222	0.002849	NQO1,ZNF285,ZNF382,GDF15,AKR1C3,SLC7A11,DDIT3,DNAJB4,NEURL1,CYP1B1,HMOX1,ZNF568,TRIB3
12	ATF3	0.003071	TM4SF19,SRXN1,FTH1,DDIT3,HMOX1,MSC,SQSTM1,FTL,RND1
13	NR1I3	0.003111	GCKR,CYP4F3,OSGIN1,CYP4F11,HRG,HGFAC
14	BACH1	0.003367	SRXN1,MT-TW,SLC7A11,BEST1,UCHL1,CYSRT1,ZSCAN31,AIFM2,FTH1,ME1,HMOX1,LINC-PINT,ASIC3,SLC34A3,NQO1,TM4SF19,GDF15,AKR1C1,AKR1C3,AKR1C2,EID3,RNF224,HKDC1,CD7,LUCAT1,TRIB3,GCLM,SQSTM1,FTL
15	ZNF556	0.003561	GDF15,DIRAS1,AKR1C3,SLC7A11,CYP4F11,TNFRSF10D,AKR1B10,DNAJB4,NEURL1,CYP1A1,GPAT3,ABCG2
INPUT: 137 unique genes
Fold change>Log2 FC: 1.5
FET: Fisher's Exact Test
